# Mitochondrial protein import clogging as a mechanism of disease

**DOI:** 10.1101/2022.09.20.508789

**Authors:** Liam P. Coyne, Xiaowen Wang, Jiyao Song, Ebbing de Jong, Karin Schneider, Paul T. Massa, Frank A. Middleton, Thomas Becker, Xin Jie Chen

## Abstract

Mitochondrial biogenesis requires the import of >1,000 mitochondrial preproteins from the cytosol. Most studies on mitochondrial protein import are focused on the core import machinery. Whether and how the biophysical properties of substrate preproteins affect overall import efficiency is underexplored. Here, we show that protein traffic into mitochondria is disrupted by amino acid substitutions in a single substrate preprotein. Pathogenic missense mutations in adenine nucleotide translocase 1 (Ant1), and its yeast ortholog Aac2, cause the protein to accumulate along the protein import pathway, thereby obstructing general protein translocation into mitochondria. This impairs mitochondrial respiration, cytosolic proteostasis and cell viability independent of Ant1’s nucleotide transport activity. The mutations act synergistically, as double mutant Aac2/Ant1 cause severe clogging primarily at the Translocase of the Outer Membrane (TOM) complex. This confers extreme toxicity in yeast. In mice, expression of a super-clogger Ant1 variant led to an age-dependent dominant myopathy that phenocopies Ant1-induced human disease, suggesting clogging as a mechanism of disease. We propose that secondary structures of mitochondrial preproteins play an essential role in preventing clogging and disease.
