## Supplementary material for "Mitochondrial protein import clogging as a mechanism of disease": Data S1

### Sheet: A128P interactors_mass spec_fil
	FC	log2(FC)	p.adjusted	"-log10(p)"
CKA2	7.5357	2.9138	0.0047199	2.3261
BEM3	7.2769	2.8633	0.027269	1.5643
SCS7	7.2312	2.8542	0.020491	1.6884
PBY1	7.0267	2.8129	0.026307	1.5799
PDR5	6.8254	2.7709	0.017404	1.7593
LSM1	6.7314	2.7509	0.019738	1.7047
CKA1	6.5392	2.7091	0.0058904	2.2299
PAT1	6.5299	2.7071	0.030055	1.5221
EDC3	6.3449	2.6656	0.034536	1.4617
EUG1	6.2144	2.6356	0.0051398	2.2891
APL4	5.9851	2.5814	0.0079488	2.0997
SEC12	5.7978	2.5355	0.014062	1.852
RTT103	5.6577	2.5002	0.026307	1.5799
CKB1	5.6399	2.4957	0.017042	1.7685
LSM6	5.5681	2.4772	0.026389	1.5786
NUP84	5.5023	2.46	0.028015	1.5526
YPR063C	5.4498	2.4462	0.021179	1.6741
LSM4	5.4262	2.4399	0.02199	1.6578
ALG2	5.2273	2.3861	0.011537	1.9379
CET1	5.139	2.3615	0.035166	1.4539
CPR1	5.1333	2.3599	0.039628	1.402
CDC39	5.1175	2.3554	0.031578	1.5006
CAR2	5.0352	2.3321	0.01656	1.781
HSP82	4.9134	2.2967	0.03291	1.4827
BNA4	4.9052	2.2943	0.022161	1.6544
RPL26B	4.8431	2.2759	0.034218	1.4658
VID27	4.8054	2.2647	0.018173	1.7406
RPL7B	4.7548	2.2494	0.030834	1.511
RPL10	4.7176	2.238	0.027192	1.5656
SEC13	4.7014	2.2331	0.023999	1.6198
RPL25	4.6317	2.2116	0.026927	1.5698
PDS5	4.5787	2.1949	0.011946	1.9228
RET2	4.5392	2.1824	0.02281	1.6419
RPL30	4.5003	2.17	0.039136	1.4074
CCT4	4.4612	2.1574	0.030426	1.5168
STP3	4.3946	2.1357	0.035166	1.4539
NAB3	4.3934	2.1353	0.022203	1.6536
SRP54	4.3924	2.135	0.021179	1.6741
SBP1	4.3882	2.1336	0.012644	1.8981
VAN1	4.375	2.1293	0.017042	1.7685
ATX2	4.3677	2.1269	0.026307	1.5799
RPS7A	4.3403	2.1178	0.027269	1.5643
FAD1	4.3158	2.1096	0.0093263	2.0303
YDR476C	4.3041	2.1057	0.00076903	3.1141
MAP1	4.291	2.1013	0.0018202	2.7399
TIM22	4.2623	2.0916	0.042084	1.3759
TRS33	4.2564	2.0896	0.013004	1.8859
SEH1	4.2274	2.0798	0.013312	1.8758
RPG1	4.1732	2.0612	0.02199	1.6578
RPL6A	4.1669	2.059	0.037532	1.4256
NSP1	4.1565	2.0554	0.0088805	2.0516
STE24	4.1493	2.0529	0.0025206	2.5985
SPT6	4.1146	2.0408	0.045167	1.3452
DFM1	4.1134	2.0403	0.0069431	2.1584
FTR1	4.1097	2.039	0.036772	1.4345
SPT8	4.1023	2.0364	0.01412	1.8502
RPL21A	4.0913	2.0325	0.013345	1.8747
NUP85	4.0683	2.0244	0.034067	1.4677
VMA5	4.0655	2.0234	0.03157	1.5007
SAC3	4.0556	2.0199	0.028634	1.5431
PSP2	4.05	2.0179	0.017042	1.7685
SRO9	4.0489	2.0175	0.011173	1.9518
PBN1	4.0127	2.0046	0.012644	1.8981
IPP1	4.0077	2.0028	0.0038383	2.4159
SSA1	3.9631	1.9866	0.0059672	2.2242
SEC21	3.9225	1.9718	0.014972	1.8247
RPS2	3.9066	1.9659	0.0084874	2.0712
RPS3	3.8924	1.9607	0.030426	1.5168
SSD1	3.8822	1.9569	0.018965	1.7221
SED4	3.8744	1.954	0.017042	1.7685
EPS1	3.8742	1.9539	0.034402	1.4634
GPI8	3.8562	1.9472	0.016259	1.7889
RPL17A	3.8336	1.9387	0.03157	1.5007
ARO1	3.8308	1.9376	0.033115	1.48
ADP1	3.8253	1.9356	0.028714	1.5419
RPS26A	3.8227	1.9346	0.018528	1.7322
SSE1	3.7991	1.9257	0.039136	1.4074
BMH1	3.7938	1.9236	0.0056045	2.2515
ALG12	3.7887	1.9217	0.011901	1.9244
SEY1	3.7862	1.9207	0.011341	1.9453
MMF1	3.7545	1.9086	0.025178	1.599
RPL11A	3.754	1.9084	0.017558	1.7555
PUF3	3.74	1.903	0.02518	1.599
SEC62	3.7338	1.9007	0.0085327	2.0689
PRP43	3.7034	1.8889	0.023464	1.6296
RPS19A	3.6976	1.8866	0.034152	1.4666
IFA38	3.6969	1.8863	0.0116	1.9355
RPL5	3.6625	1.8728	0.017404	1.7593
ARB1	3.6512	1.8684	0.01533	1.8145
FET5	3.6433	1.8653	0.0089893	2.0463
SEC27	3.6342	1.8616	0.012536	1.9018
SEC26	3.6304	1.8601	0.014393	1.8418
SUP45	3.6259	1.8583	0.008408	2.0753
WHI3	3.6092	1.8517	0.021413	1.6693
BGL2	3.6061	1.8504	0.0056045	2.2515
YGL140C	3.6003	1.8481	0.012603	1.8995
RVB2	3.5839	1.8415	0.02281	1.6419
RHO3	3.5717	1.8366	0.033519	1.4747
YNR021W	3.5702	1.836	0.020702	1.684
GCD11	3.5673	1.8348	0.036343	1.4396
RPA34	3.5097	1.8114	0.025864	1.5873
ALG14	3.5053	1.8095	0.0093973	2.027
OST6	3.493	1.8045	0.02518	1.599
DHH1	3.4886	1.8026	0.017042	1.7685
SAC6	3.4875	1.8022	0.00065038	3.1868
ENV9	3.4767	1.7977	0.017042	1.7685
TUB2	3.4671	1.7937	0.028456	1.5458
CST26	3.445	1.7845	0.011537	1.9379
NPP1	3.4448	1.7844	0.034422	1.4632
PGK1	3.4419	1.7832	0.04053	1.3922
TCP1	3.4346	1.7801	0.017042	1.7685
MNN9	3.4291	1.7778	0.017042	1.7685
PDC2	3.4282	1.7775	0.028624	1.5433
SLC1	3.4222	1.7749	0.0063538	2.197
GAA1	3.4152	1.772	0.0060659	2.2171
BBC1	3.4149	1.7719	0.028603	1.5436
RPS14B	3.4123	1.7707	0.030426	1.5168
DDP1	3.4109	1.7701	0.01412	1.8502
RPP0	3.4047	1.7675	0.03157	1.5007
SEC24	3.3977	1.7646	0.02754	1.56
IRR1	3.3968	1.7642	0.020027	1.6984
PMT5	3.3963	1.7639	0.014488	1.839
RPS17A	3.3768	1.7557	0.020027	1.6984
SEC53	3.3651	1.7507	0.0022281	2.6521
PUF2	3.3643	1.7503	0.019051	1.7201
MSH2	3.3417	1.7406	0.016484	1.7829
ERV14	3.3403	1.74	0.022799	1.6421
ALG5	3.3365	1.7383	0.017042	1.7685
MST28	3.3362	1.7382	0.0059672	2.2242
CDC36	3.3361	1.7382	0.019308	1.7143
CBP3	3.3357	1.738	0.00065038	3.1868
EAF5	3.3319	1.7363	0.0116	1.9355
YER138C	3.3283	1.7348	0.017221	1.7639
RPL24A	3.3245	1.7331	0.031147	1.5066
GPI17	3.3074	1.7257	0.0093024	2.0314
DGA1	3.2992	1.7221	0.0058904	2.2299
ALE1	3.2901	1.7181	0.016259	1.7889
SUB2	3.2892	1.7178	0.015641	1.8057
CAF40	3.2891	1.7177	0.015623	1.8062
CPD1	3.2783	1.713	0.017665	1.7529
RPN6	3.2593	1.7046	0.034218	1.4658
RPL4A	3.2554	1.7028	0.022161	1.6544
NPL3	3.2542	1.7023	0.018848	1.7247
RPL14A	3.253	1.7018	0.036343	1.4396
NUP133	3.2515	1.7011	0.024938	1.6031
RPL16B	3.2413	1.6966	0.036086	1.4427
GPI16	3.2354	1.694	0.0054271	2.2654
ISC1	3.2323	1.6926	0.020027	1.6984
NUT1	3.2241	1.6889	0.019801	1.7033
TRS31	3.2222	1.688	0.0089893	2.0463
GPI11	3.22	1.6871	0.016259	1.7889
ERV2	3.2178	1.6861	0.045446	1.3425
VMA1	3.2167	1.6856	0.0093263	2.0303
MYO4	3.2106	1.6828	0.0038383	2.4159
SEC17	3.209	1.6821	0.00076903	3.1141
KTR3	3.2028	1.6793	0.018893	1.7237
SLN1	3.1871	1.6722	0.032207	1.4921
GPT2	3.1853	1.6714	0.011537	1.9379
YPR137C-B	3.182	1.6699	0.013185	1.8799
BNI1	3.1767	1.6675	0.026307	1.5799
NUP120	3.1759	1.6672	0.0308	1.5114
RVB1	3.1491	1.6549	0.014539	1.8375
NUS1	3.1413	1.6514	0.022677	1.6444
LIA1	3.1315	1.6469	0.017042	1.7685
ALG13	3.1245	1.6436	0.010372	1.9841
LEM3	3.1223	1.6426	0.018965	1.7221
SIR2	3.1208	1.6419	0.0063538	2.197
NSG2	3.0993	1.632	0.020102	1.6968
RPS0A	3.0991	1.6318	0.035374	1.4513
SUM1	3.0969	1.6308	0.021946	1.6587
ERG1	3.0823	1.624	0.024938	1.6031
KEL1	3.0821	1.6239	0.02281	1.6419
RPL13B	3.0808	1.6233	0.035472	1.4501
ACT1	3.0802	1.623	0.0058904	2.2299
YEF3	3.0769	1.6215	0.022171	1.6542
UBR1	3.0689	1.6177	0.011756	1.9297
GCV3	3.0661	1.6164	0.01099	1.959
RPL28	3.0637	1.6153	0.017042	1.7685
RPS13	3.0582	1.6127	0.020027	1.6984
ERG2	3.0551	1.6112	0.032934	1.4824
PEP4	3.0531	1.6103	0.0039849	2.3996
SFB2	3.0481	1.6079	0.013777	1.8609
YKL077W	3.045	1.6064	0.0084115	2.0751
OLA1	3.0438	1.6059	0.016032	1.795
SHE10	3.0274	1.5981	0.011006	1.9584
GSF2	3.0219	1.5955	0.011478	1.9402
TAF5	3.0212	1.5951	0.041444	1.3825
PAB1	3.0111	1.5903	0.01412	1.8502
YNL284C-B	2.9977	1.5839	0.0079972	2.0971
MSC2	2.9956	1.5828	0.017221	1.7639
SSE2	2.9955	1.5828	0.036943	1.4325
EOS1	2.9926	1.5814	0.02844	1.5461
ERP3	2.9857	1.5781	0.012946	1.8879
TRS85	2.983	1.5767	0.0069227	2.1597
PMT4	2.9829	1.5767	0.037225	1.4292
NFT1	2.9797	1.5752	0.011537	1.9379
EMC2	2.9742	1.5725	0.017042	1.7685
PHO86	2.9685	1.5697	0.0088805	2.0516
SOL2	2.9647	1.5679	0.040406	1.3936
ERP2	2.9488	1.5601	0.0054271	2.2654
TMA108	2.9458	1.5587	0.018315	1.7372
SSB2	2.9455	1.5585	0.0061583	2.2105
POM33	2.9448	1.5582	0.025293	1.597
APL1	2.9428	1.5572	0.041402	1.383
EAF3	2.9419	1.5568	0.017514	1.7566
CHO1	2.9332	1.5525	0.041402	1.383
EMC4	2.9291	1.5504	0.0042477	2.3718
SMY1	2.9238	1.5478	0.0063538	2.197
YKT6	2.9202	1.5461	0.010165	1.9929
ALG9	2.9195	1.5457	0.0088805	2.0516
SEC23	2.9183	1.5451	0.015713	1.8037
GAB1	2.9174	1.5447	0.010372	1.9841
PMR1	2.912	1.542	0.022524	1.6473
VOA1	2.9083	1.5402	0.02754	1.56
UBP1	2.9081	1.5401	0.0088805	2.0516
HSE1	2.898	1.5351	0.014886	1.8272
CDC53	2.8967	1.5344	0.041402	1.383
DSL1	2.896	1.534	0.011173	1.9518
SSZ1	2.8914	1.5318	0.019738	1.7047
EMP24	2.8889	1.5305	0.011309	1.9466
YHR214C-B	2.8881	1.5301	0.025303	1.5968
SRP102	2.8863	1.5292	0.0059672	2.2242
NSG1	2.8849	1.5285	0.015921	1.798
PDR1	2.8841	1.5281	0.003974	2.4008
LCB1	2.8806	1.5264	0.0038383	2.4159
SNT1	2.8789	1.5255	0.01109	1.9551
FCP1	2.8703	1.5212	0.02281	1.6419
CBP6	2.8681	1.5201	0.0038383	2.4159
ARP2	2.8678	1.52	0.023619	1.6267
ERG11	2.863	1.5175	0.0088805	2.0516
SSB1	2.8621	1.5171	0.0022281	2.6521
RPS15	2.8581	1.5151	0.034428	1.4631
TIF34	2.8516	1.5118	0.036943	1.4325
ERG26	2.8492	1.5106	0.008408	2.0753
GLT1	2.8398	1.5058	0.026764	1.5725
ZRG17	2.8358	1.5038	0.011537	1.9379
STE14	2.8342	1.5029	0.035802	1.4461
MHP1	2.8316	1.5016	0.014539	1.8375
YOR283W	2.8314	1.5015	0.016259	1.7889
ABF1	2.8288	1.5002	0.017042	1.7685
SNX4	2.8261	1.4988	0.020027	1.6984
ERG7	2.8183	1.4948	0.025917	1.5864
TRS23	2.814	1.4926	0.046642	1.3312
VPS70	2.8133	1.4923	0.012644	1.8981
TRS20	2.8114	1.4913	0.02754	1.56
SBH2	2.8049	1.488	0.01348	1.8703
NCP1	2.8022	1.4866	0.004595	2.3377
RPS1B	2.799	1.4849	0.034276	1.465
ERG3	2.7964	1.4836	0.024938	1.6031
CYB5	2.7884	1.4794	0.012644	1.8981
NEO1	2.7875	1.479	0.028015	1.5526
YET1	2.7851	1.4778	0.008408	2.0753
NVJ1	2.7791	1.4746	0.003974	2.4008
HRD1	2.7772	1.4736	0.011372	1.9442
FAA4	2.777	1.4735	0.00065038	3.1868
NPL6	2.7758	1.4729	0.0093024	2.0314
FAR11	2.774	1.472	0.0074034	2.1306
TBF1	2.7675	1.4686	0.022203	1.6536
PGA3	2.7648	1.4672	0.011946	1.9228
IRC3	2.7569	1.4631	0.020027	1.6984
ERG24	2.7565	1.4628	0.0061551	2.2108
HYP2	2.7502	1.4596	0.027793	1.5561
RPS12	2.7466	1.4577	0.0039849	2.3996
PMT3	2.7438	1.4562	0.042084	1.3759
YGL101W	2.7389	1.4536	0.044109	1.3555
KAP123	2.7382	1.4532	0.045424	1.3427
ERG4	2.7369	1.4525	0.035646	1.448
GCN1	2.733	1.4505	0.038314	1.4166
ALG1	2.7327	1.4503	0.00076903	3.1141
SCS2	2.7266	1.4471	0.0116	1.9355
KAR2	2.7246	1.4461	0.0038383	2.4159
SWP1	2.7186	1.4429	0.015628	1.8061
SPF1	2.7122	1.4395	0.0093973	2.027
GCD1	2.7112	1.4389	0.038818	1.411
ATG20	2.7103	1.4385	0.033678	1.4727
GPI12	2.7071	1.4368	0.02726	1.5645
MNN11	2.7022	1.4341	0.008408	2.0753
SCT1	2.6965	1.4311	0.034218	1.4658
DER1	2.6929	1.4291	0.037259	1.4288
RPS29A	2.6919	1.4286	0.026764	1.5725
RPL27A	2.6909	1.4281	0.04022	1.3956
YET3	2.6905	1.4278	0.016259	1.7889
YPR114W	2.6857	1.4253	0.030426	1.5168
RPL31A	2.6785	1.4214	0.047162	1.3264
ERG28	2.6763	1.4203	0.0093263	2.0303
LCB5	2.6705	1.4171	0.012548	1.9014
GCV2	2.6687	1.4161	0.0033665	2.4728
RSC3	2.6665	1.415	0.0308	1.5114
SSM4	2.6621	1.4126	0.024642	1.6083
ECM14	2.6602	1.4116	0.008408	2.0753
PMT2	2.6562	1.4094	0.0089453	2.0484
CPT1	2.6531	1.4077	0.0038383	2.4159
ECM31	2.6512	1.4066	0.018528	1.7322
OAF1	2.6489	1.4054	0.026307	1.5799
LRO1	2.6437	1.4026	0.0020119	2.6964
SEC63	2.6408	1.401	0.018468	1.7336
CDS1	2.6362	1.3985	0.034218	1.4658
FAR8	2.6328	1.3966	0.0091695	2.0377
BEM2	2.6262	1.393	0.010723	1.9697
EMC1	2.6156	1.3871	0.0084874	2.0712
TAF3	2.6154	1.387	0.032207	1.4921
FAR10	2.6127	1.3855	0.017761	1.7505
MAS1	2.6127	1.3855	0.022938	1.6395
SEC39	2.6105	1.3843	0.0091695	2.0377
ERG9	2.6063	1.382	0.013741	1.862
MAS2	2.6013	1.3792	0.021938	1.6588
RPB2	2.5961	1.3764	0.027269	1.5643
CBF1	2.596	1.3763	0.0093368	2.0298
KTR1	2.5934	1.3748	0.030834	1.511
DED1	2.5933	1.3748	0.01412	1.8502
APD1	2.5902	1.373	0.028603	1.5436
UFE1	2.5886	1.3722	0.028009	1.5527
SAM35	2.5879	1.3718	0.0091695	2.0377
VRG4	2.5876	1.3716	0.038695	1.4123
SEC20	2.5764	1.3653	0.0060659	2.2171
ERP1	2.5759	1.3651	0.017558	1.7555
TSC3	2.5715	1.3626	0.0088805	2.0516
LCB2	2.5698	1.3617	0.0018202	2.7399
ERG27	2.5687	1.3611	0.011732	1.9306
EMC5	2.5681	1.3607	0.019089	1.7192
CUE1	2.5621	1.3573	0.0071056	2.1484
TSC13	2.5609	1.3566	0.038925	1.4098
SBH1	2.5596	1.3559	0.017042	1.7685
DNF3	2.5573	1.3546	0.039136	1.4074
YDJ1	2.5555	1.3536	0.0020119	2.6964
RTN1	2.5529	1.3521	0.017665	1.7529
APL2	2.5493	1.3501	0.037259	1.4288
SIL1	2.535	1.342	0.0056709	2.2463
IST2	2.5316	1.34	0.013936	1.8558
KRE5	2.5219	1.3345	0.003974	2.4008
DEF1	2.5186	1.3326	0.036343	1.4396
MDH3	2.5185	1.3326	0.0042055	2.3762
HLJ1	2.5182	1.3324	0.0093263	2.0303
TIM54	2.5151	1.3306	0.02281	1.6419
AIM6	2.5086	1.3269	0.034402	1.4634
YHR045W	2.5085	1.3269	0.011946	1.9228
XRN1	2.5053	1.325	0.0091695	2.0377
DPM1	2.5025	1.3234	0.0089651	2.0474
MDM32	2.4966	1.3199	0.034692	1.4598
PDC1	2.495	1.3191	0.010165	1.9929
MDH2	2.4916	1.3171	0.0056321	2.2493
PEX25	2.4816	1.3112	0.017558	1.7555
ERG5	2.4622	1.2999	0.036343	1.4396
RPS25B	2.462	1.2998	0.04497	1.3471
GUS1	2.4529	1.2945	0.034152	1.4666
SCJ1	2.4526	1.2943	0.0060659	2.2171
TIP20	2.4463	1.2906	0.013321	1.8755
PMT1	2.4459	1.2904	0.01123	1.9496
ARO2	2.4455	1.2901	0.017665	1.7529
MSC7	2.4436	1.289	0.036772	1.4345
SAM37	2.4395	1.2866	0.017221	1.7639
PEX30	2.4353	1.2841	0.0022234	2.653
PEX15	2.435	1.2839	0.026389	1.5786
PEX32	2.4309	1.2815	0.018315	1.7372
SEC66	2.4232	1.2769	0.01412	1.8502
SCS3	2.4208	1.2755	0.0093775	2.0279
RDL1	2.4203	1.2752	0.034402	1.4634
TYW1	2.4197	1.2749	0.020955	1.6787
RPL3	2.4154	1.2723	0.045616	1.3409
HTB2	2.4137	1.2712	0.013777	1.8609
CYC3	2.4021	1.2643	0.03603	1.4433
CSR1	2.4006	1.2634	0.0091695	2.0377
YBL086C	2.4004	1.2633	0.0020119	2.6964
PRC1	2.399	1.2624	0.027269	1.5643
SAC1	2.3968	1.2611	0.0053306	2.2732
PNT1	2.3949	1.26	0.0012662	2.8975
SRP101	2.3922	1.2583	0.0059672	2.2242
SNL1	2.3918	1.2581	0.0050938	2.293
OST1	2.3896	1.2567	0.010165	1.9929
STT3	2.3843	1.2536	0.02754	1.56
HRP1	2.3776	1.2495	0.030055	1.5221
PNC1	2.3744	1.2476	0.011946	1.9228
BUD6	2.3743	1.2475	0.016405	1.785
ARE2	2.3707	1.2453	0.0032323	2.4905
PGC1	2.366	1.2424	0.01099	1.959
OST3	2.3655	1.2421	0.01891	1.7233
WBP1	2.354	1.2351	0.007473	2.1265
ACC1	2.347	1.2308	0.029735	1.5267
NVJ2	2.3436	1.2287	0.0070331	2.1529
YOS9	2.3435	1.2286	0.008408	2.0753
CPR4	2.343	1.2283	0.03325	1.4782
NOP1	2.3353	1.2236	0.014886	1.8272
SSH1	2.3285	1.2194	0.0036968	2.4322
USE1	2.3235	1.2163	0.0036968	1.4396
FUS3	2.3153	1.2112	0.015502	1.8096
MOB1	2.3114	1.2087	0.046584	1.3318
ATP23	2.3049	1.2047	0.01348	1.8703
FET3	2.3018	1.2027	0.020027	1.6984
ROT2	2.2999	1.2016	0.01099	1.959
RPS20	2.2883	1.1943	0.025119	1.6
GSC2	2.2848	1.1921	0.0032323	2.4905
UBC6	2.2809	1.1896	0.020702	1.684
SEC61	2.2709	1.1833	0.030834	1.511
IKS1	2.269	1.182	0.023697	1.6253
YPL247C	2.2627	1.1781	0.026386	1.5786
GRX2	2.2601	1.1764	0.0042477	2.3718
MTC4	2.2521	1.1713	0.022524	1.6473
GIN4	2.2512	1.1707	0.01412	1.8502
YRA1	2.251	1.1706	0.025303	1.5968
CBR1	2.2413	1.1643	0.0051398	2.2891
PEX28	2.2262	1.1546	0.018375	1.7358
RRB1	2.2164	1.1482	0.017042	1.7685
DPL1	2.2161	1.1481	0.011537	1.9379
IPI3	2.2105	1.1444	0.011341	1.9453
ORM2	2.2059	1.1414	0.012946	1.8879
CYT2	2.2045	1.1405	0.025177	1.599
RPN1	2.1973	1.1358	0.030996	1.5087
OSH3	2.1971	1.1356	0.011088	1.9551
GPD1	2.1826	1.126	0.008408	2.0753
ISU2	2.1815	1.1253	0.043957	1.357
ANP1	2.1797	1.1241	0.017042	1.7685
RMD9	2.1661	1.1151	0.015265	1.8163
ARO3	2.159	1.1104	0.032207	1.4921
ERV41	2.1568	1.1089	0.011537	1.9379
PAM17	2.1536	1.1067	0.007473	2.1265
HRD3	2.1533	1.1065	0.0089071	2.0503
ERV25	2.1486	1.1034	0.014301	1.8446
BET3	2.1327	1.0927	0.012946	1.8879
SIR4	2.1295	1.0905	0.020491	1.6884
ATP17	2.1289	1.0901	0.0063538	2.197
VMA2	2.1261	1.0882	0.012536	1.9018
SAM50	2.115	1.0806	0.0093263	2.0303
GPM1	2.105	1.0738	0.036343	1.4396
RPS31	2.1025	1.0721	0.0308	1.5114
SEC11	2.0822	1.0581	0.032207	1.4921
XDJ1	2.0811	1.0574	0.0020119	2.6964
VID22	2.0802	1.0567	0.032104	1.4934
LPD1	2.078	1.0552	0.0032323	2.4905
TOM70	2.0764	1.0541	0.0070331	2.1529
UBC7	2.0717	1.0508	0.0068839	2.1622
DOP1	2.0685	1.0486	0.017913	1.7468
PHO84	2.0619	1.044	0.0116	1.9355
ERV46	2.0493	1.0351	0.027899	1.5544
STR3	2.0385	1.0275	0.01374	1.862
ERG6	2.0339	1.0242	0.00076903	3.1141
SHR3	2.0223	1.016	0.042084	1.3759
UNG1	2.0177	1.0127	0.027835	1.5554
PDI1	2.0176	1.0126	0.0043853	2.358
YDL180W	2.0156	1.0112	0.034428	1.4631
ELO1	1.9959	0.99701	0.022677	1.6444
ATG26	1.9732	0.98056	0.012536	1.9018
ERP4	1.9728	0.98028	0.0091695	2.0377
OSH6	1.9712	0.97908	0.0020119	2.6964
CAF4	1.9691	0.9775	0.015713	1.8037
MCM1	1.9618	0.97221	0.026846	1.5711
RVS161	1.959	0.97009	0.030834	1.511
MON2	1.9574	0.96897	0.02281	1.6419
CLU1	1.9478	0.96186	0.017556	1.7556
TUM1	1.9399	0.95598	0.011537	1.9379
DST1	1.9387	0.95511	0.017221	1.7639
MIA40	1.9367	0.95363	0.0032323	2.4905
SSC1	1.9285	0.94748	0.0031408	2.503
FAA3	1.9257	0.94538	0.0088805	2.0516
TOM71	1.9255	0.94522	0.0032323	2.4905
NUM1	1.905	0.92977	0.0014663	2.8338
SCY1	1.9005	0.92635	0.0068839	2.1622
CIR2	1.9002	0.92619	0.028714	1.5419
TMA19	1.8994	0.92556	0.026875	1.5706
TCB3	1.899	0.92522	0.007473	2.1265
RPO41	1.8788	0.90978	0.026846	1.5711
RGD2	1.8713	0.90404	0.031489	1.5018
CWH41	1.8685	0.90189	0.01099	1.959
SSQ1	1.8664	0.90024	0.0032323	2.4905
GYP8	1.8651	0.89922	0.041856	1.3782
RVS167	1.8594	0.89483	0.035472	1.4501
YMR050C	1.8451	0.88367	0.012946	1.8879
NNF2	1.8448	0.88343	0.013777	1.8609
YLF2	1.8021	0.84966	0.026049	1.5842
COQ8	1.7931	0.84242	0.02199	1.6578
HTA1	1.7827	0.83408	0.035472	1.4501
ERJ5	1.7395	0.79863	0.035293	1.4523
TOM40	1.7329	0.79316	0.0049833	2.3025
OLE1	1.7255	0.78698	0.048352	1.3156
YMR31	1.7027	0.76785	0.044259	1.354
TOM22	1.7021	0.76735	0.041402	1.383
TOS1	1.6917	0.75851	0.038402	1.4156
YEL043W	1.6843	0.75213	0.010491	1.9792
YOR142W-B	1.6803	0.74871	0.018173	1.7406
OXA1	1.6792	0.74775	0.029735	1.5267
MSW1	1.6741	0.74337	0.0014663	2.8338
HMO1	1.6505	0.72289	0.037615	1.4246
PUF4	1.6426	0.71594	0.017558	1.7555
GCV1	1.6305	0.7053	0.0031869	2.4966
FIS1	1.6293	0.70425	0.031652	1.4996
SEC22	1.6227	0.69837	0.04022	1.3956
MCR1	1.6136	0.69024	0.010575	1.9757
MTC3	1.5934	0.67208	0.011862	1.9258
ARC1	1.5787	0.65878	0.018893	1.7237
HEM15	1.5456	0.62819	0.016259	1.7889
ETR1	1.5348	0.61802	0.0088805	2.0516
ARH1	1.5326	0.616	0.020027	1.6984
CBP4	1.5162	0.60048	0.041417	1.3828
COX15	1.5127	0.59708	0.025119	1.6
