## Supplementary material for "Mitochondrial protein import clogging as a mechanism of disease": Data S2

### Sheet: Sheet1
	FC	log2(FC)	raw.pval	#NAME?
PDRG1	5.8517	2.5489	0.00042473	3.3719
MSRA	5.2231	2.3849	0.00034058	3.4678
NPM3	5.0767	2.3439	0.067266	1.1722
KIAA1377 CEP126	3.2001	1.6781	0.010192	1.9918
SURF4	2.9675	1.5693	0.011363	1.9445
HEXB	2.9574	1.5643	0.019911	1.7009
FRG1	2.922	1.5469	0.020456	1.6892
RAB3D	2.7584	1.4638	0.019615	1.7074
NPAS3	2.689	1.4271	0.0767	1.1152
CRYZ	2.6806	1.4226	0.016472	1.7833
PMVK	2.6765	1.4203	0.096116	1.0172
CAB39	2.6389	1.3999	0.053861	1.2687
ACAA2	2.4955	1.3193	0.045643	1.3406
CLASP1	2.3516	1.2336	0.065876	1.1813
COA4	2.2734	1.1848	0.093097	1.0311
TNNC1	2.0559	1.0398	0.067117	1.1732
TTK	1.9965	0.99748	0.066169	1.1793
HPDL	1.9848	0.98896	0.0078163	2.107
PPP2R5A	1.9694	0.97776	0.073552	1.1334
OAT	1.8839	0.91369	0.03836	1.4161
GCSH	1.8679	0.90144	0.063439	1.1976
CD2BP2	1.8439	0.88274	0.089469	1.0483
ZFAND1	1.825	0.86789	0.082534	1.0834
CNPY2	1.8177	0.86209	0.03608	1.4427
ALDH18A1	1.7865	0.83716	0.045798	1.3392
VTN	1.7436	0.80207	0.058397	1.2336
FADD	1.7306	0.79129	0.040396	1.3937
HLA-A	1.7286	0.78962	0.019148	1.7179
ATP1A1	1.7077	0.77208	0.0039681	2.4014
HERC2	1.6977	0.76357	0.04905	1.3094
GLUD1	1.688	0.75535	0.017254	1.7631
IFI30	1.6455	0.71857	0.055366	1.2568
LAMP2	1.6395	0.71329	0.010592	1.975
MANF	1.6279	0.70297	0.0952	1.0214
ENOSF1	1.6199	0.69592	0.085726	1.0669
FOXO3	1.6098	0.68688	0.017682	1.7525
CSTB	1.608	0.68526	0.03053	1.5153
UCHL3	1.605	0.6826	0.075352	1.1229
AKT1S1	1.5995	0.67765	0.076299	1.1175
FAHD2A	1.5952	0.67372	0.021577	1.666
MYO1B	1.5908	0.66974	0.0576	1.2396
ACAT1	1.5792	0.65917	0.0025821	2.588
SDCBP	1.5787	0.65871	0.032931	1.4824
ATP1B3	1.5575	0.63919	0.0019494	2.7101
CANX	1.5533	0.63537	0.02072	1.6836
ATOX1	1.5525	0.63459	0.084984	1.0707
APOH	1.534	0.61731	0.012572	1.9006
ALPI	1.5318	0.61521	0.024933	1.6032
UBR2	1.5132	0.59762	0.092883	1.0321
SMARCC1	1.5003	0.58526	0.027254	1.5646
ETFB	1.4941	0.57927	0.046393	1.3336
CTSC	1.4723	0.55803	0.047769	1.3209
REEP5	1.4446	0.53071	0.037219	1.4292
LGALSL	1.4135	0.49926	0.071091	1.1482
KDM1A	1.3997	0.48516	0.040176	1.396
BSG	1.3988	0.48414	0.0019082	2.7194
ATP5B	1.3966	0.48189	0.071702	1.1445
LAMP1	1.3938	0.47901	0.020943	1.679
HIC2	1.3925	0.4777	0.0079952	2.0972
TXNDC17	1.3924	0.47754	0.06979	1.1562
CCBL2 KYAT3	1.3865	0.47142	0.044111	1.3555
FABP5	1.384	0.46886	0.069962	1.1551
PRKCSH	1.369	0.45313	0.041012	1.3871
SZRD1	1.3555	0.4388	0.052469	1.2801
P4HB	1.3493	0.43225	0.015336	1.8143
HEATR3	1.3339	0.4157	0.057283	1.242
C6orf211 ARMT1	1.3323	0.41393	0.079123	1.1017
NUDT1	1.3306	0.41203	0.093377	1.0298
PTRHD1	1.3302	0.41162	0.046559	1.332
NAGK	1.3286	0.40994	0.047067	1.3273
TXNDC12	1.32	0.40054	0.063403	1.1979
PAFAH1B2	1.3156	0.39569	0.054627	1.2626
CPS1	1.3153	0.39539	0.011176	1.9517
GANAB	1.2951	0.37304	0.025983	1.5853
S100P	1.2918	0.36941	0.013792	1.8604
HSPD1	1.2907	0.3682	0.0045974	2.3375
ERP29	1.2877	0.36476	0.052616	1.2789
LGALS1	1.2875	0.36456	0.069723	1.1566
NUDT4	1.285	0.36173	0.035904	1.4449
GOT2	1.2743	0.34968	0.044935	1.3474
TRAF2	1.2714	0.34647	0.073281	1.135
ELMO2	1.2701	0.34496	0.064283	1.1919
ERC1	1.2605	0.33401	0.058021	1.2364
PRDX4	1.2597	0.33311	0.098015	1.0087
ACTBL2	1.2583	0.33151	0.061416	1.2117
STK24	1.2583	0.3315	0.072977	1.1368
HSP90B1	1.2546	0.32717	0.0034217	2.4658
EXOSC2	1.2512	0.32332	0.0026848	2.5711
CRYBG3	1.2486	0.32027	0.086797	1.0615
EIF2B4	1.2459	0.31715	0.064988	1.1872
PRDX3	1.2452	0.31638	0.0941	1.0264
BPNT1	1.2419	0.31255	0.0046833	2.3294
HSPA5	1.238	0.30806	0.02683	1.5714
HSPA9	1.236	0.30563	0.013791	1.8604
MYL12B MYL12A	1.2264	0.29445	0.09655	1.0152
TXNDC5	1.2227	0.29003	0.054345	1.2648
LSM7	1.2208	0.28785	0.079917	1.0974
BCAS2	1.2158	0.28188	0.075043	1.1247
RTN4	1.2148	0.28076	0.058774	1.2308
PDIA4	1.2109	0.27608	0.0039786	2.4003
EXOSC7	1.2107	0.27583	0.057636	1.2393
ICAM1	1.2043	0.26821	0.035567	1.449
DDAH1	1.2016	0.2649	0.060852	1.2157
CNDP2	1.1947	0.25659	0.015609	1.8066
F5	1.1919	0.25328	0.079541	1.0994
PDIA6	1.1905	0.25162	0.093797	1.0278
HSPE1	1.1876	0.24806	0.017303	1.7619
ARPC4	1.1873	0.2477	0.04856	1.3137
PITPNA	1.1855	0.24547	0.084804	1.0716
GGCT	1.1846	0.24435	0.019075	1.7195
SHMT2	1.1843	0.24403	0.098463	1.0067
NLN	1.184	0.24362	0.063168	1.1995
PDIA3	1.1838	0.24337	0.032428	1.4891
HPRT1	1.1825	0.24181	0.070487	1.1519
ADK	1.1713	0.2281	0.091969	1.0364
PGLS	1.169	0.22528	0.091656	1.0378
QTRT1	1.1653	0.22071	0.086479	1.0631
GMDS	1.1579	0.21149	0.081036	1.0913
ARRB1	1.1576	0.21119	0.027554	1.5598
PPP2R4 PTPA	1.1566	0.20984	0.066078	1.1799
RNH1	1.1444	0.19461	0.075488	1.1221
SMYD5	1.1428	0.1926	0.056146	1.2507
DYNLRB1	1.1412	0.19053	0.021757	1.6624
GLRX3	1.1316	0.17836	0.068495	1.1643
SART3	1.129	0.17501	0.070353	1.1527
PTPN11	1.1289	0.17486	0.08289	1.0815
PSAT1	1.1261	0.17137	0.066549	1.1769
PARK7	1.1257	0.17078	0.038729	1.412
TTC4	1.124	0.16861	0.06559	1.1832
MTA2	1.1201	0.16369	0.06187	1.2085
NANS	1.12	0.16355	0.039981	1.3982
ANXA3	1.1141	0.1559	0.056689	1.2465
PFN1	1.1118	0.15292	0.031036	1.5081
FKBP1A	1.1114	0.15242	0.097527	1.0109
XPO7	1.1095	0.1499	0.0075555	2.1217
LOC101060545 RPIA	1.1071	0.14678	0.085818	1.0664
MAT2B	1.1036	0.14227	0.06456	1.19
SART1	1.1024	0.14066	0.023044	1.6374
RPL10A	1.1013	0.1392	0.084287	1.0742
ATIC	1.1002	0.13781	0.058129	1.2356
RCC2	0.90876	-0.13803	0.01005	1.9979
RANGAP1	0.90855	-0.13836	0.060042	1.2215
STAT5A	0.90672	-0.14127	0.097887	1.0093
EHD1	0.90638	-0.14182	0.083318	1.0793
RIOK1	0.90549	-0.14323	0.029519	1.5299
SAE1	0.90536	-0.14344	0.091757	1.0374
NQO1	0.90345	-0.14648	0.097827	1.0095
MSH2	0.90296	-0.14726	0.031814	1.4974
FLNA	0.89788	-0.1554	0.069266	1.1595
OXSR1	0.89734	-0.15628	0.018917	1.7231
PQBP1	0.89716	-0.15657	0.057921	1.2372
HN1L JPT2	0.89498	-0.16007	0.09252	1.0338
EPPK1	0.89474	-0.16046	0.0031306	2.5044
HNRNPA3	0.89344	-0.16257	0.057458	1.2407
FKBP5	0.89304	-0.1632	0.079115	1.1017
FBL	0.89085	-0.16674	0.057949	1.237
LUC7L2	0.89071	-0.16697	0.06006	1.2214
PSMG1	0.8904	-0.16748	0.075983	1.1193
TAGLN2	0.89037	-0.16752	0.069367	1.1588
ARFIP2	0.89002	-0.16809	0.076508	1.1163
DNM1L	0.88889	-0.16993	0.012414	1.9061
PLEC	0.88818	-0.17107	0.070656	1.1509
FAM50A	0.88695	-0.17307	0.010583	1.9754
EBNA1BP2	0.88641	-0.17396	0.039416	1.4043
LASP1	0.88615	-0.17438	0.081882	1.0868
HNRNPK	0.88598	-0.17466	0.030599	1.5143
SRP68	0.88385	-0.17812	0.079231	1.1011
SARNP	0.88164	-0.18174	0.034255	1.4653
POP1	0.88139	-0.18214	0.0077818	2.1089
PSMD3	0.87996	-0.18449	0.0094528	2.0244
TP53I3	0.87604	-0.19092	0.095313	1.0208
MTRR	0.87589	-0.19118	0.0039512	2.4033
SFPQ	0.87517	-0.19236	0.088298	1.0541
THRAP3	0.87461	-0.19329	0.04512	1.3456
DIAPH1	0.87336	-0.19535	0.0087068	2.0601
2020-09-07	0.8724	-0.19694	0.046146	1.3359
EZH2	0.87174	-0.19804	0.0076295	2.1175
USO1	0.87113	-0.19904	0.098067	1.0085
SEC24A	0.87095	-0.19933	0.012771	1.8938
TCOF1	0.86957	-0.20163	0.0922	1.0353
PSMD8	0.86942	-0.20187	0.092634	1.0332
SF3A2	0.86824	-0.20384	0.056356	1.2491
SEC13	0.86823	-0.20385	0.067286	1.1721
KPNA1	0.86549	-0.20841	0.0078978	2.1025
ARCN1	0.86475	-0.20965	0.066636	1.1763
CTTN	0.86235	-0.21366	0.037306	1.4282
UBQLN2	0.86021	-0.21724	0.021622	1.6651
SRRT	0.85912	-0.21907	0.054702	1.262
TJP2	0.85785	-0.22121	0.077768	1.1092
RPA1	0.8532	-0.22905	0.0017193	2.7646
DSP	0.85311	-0.2292	0.075176	1.1239
PHGDH	0.85278	-0.22976	0.077251	1.1121
MSH6	0.85174	-0.23152	0.044962	1.3472
SH3GL1	0.85096	-0.23283	0.0024798	2.6056
CLUH KIAA0664	0.85078	-0.23315	0.04391	1.3574
NCCRP1	0.8505	-0.23362	0.046216	1.3352
IPO9	0.85018	-0.23416	0.03439	1.4636
POLR3D	0.84849	-0.23703	0.070676	1.1507
BCLAF1	0.84812	-0.23765	0.022728	1.6434
MYPN	0.84727	-0.23911	0.037962	1.4207
PDXDC1 LOC102724985	0.84633	-0.2407	0.013479	1.8703
SLC18A1	0.84606	-0.24116	0.086117	1.0649
CUL1	0.84544	-0.24223	0.089428	1.0485
AHSA1	0.84418	-0.24437	0.018939	1.7226
DDX20	0.84292	-0.24653	0.070714	1.1505
ACIN1	0.84153	-0.24892	0.080393	1.0948
SRP72	0.84121	-0.24946	0.021695	1.6636
ARPC3	0.8407	-0.25034	0.096246	1.0166
RBMX	0.83969	-0.25207	0.083405	1.0788
ARAF	0.8374	-0.25601	0.068065	1.1671
DBNL	0.83503	-0.26009	0.095091	1.0219
ANKRD28	0.83422	-0.2615	0.048736	1.3122
KRT18	0.8328	-0.26396	0.027021	1.5683
PXN	0.8317	-0.26587	0.061725	1.2095
MKI67	0.83001	-0.2688	0.053133	1.2746
IK	0.83	-0.26882	0.020453	1.6892
DDX23	0.82832	-0.27173	0.028993	1.5377
PPCS	0.82795	-0.27238	0.03566	1.4478
SRP14	0.8279	-0.27247	0.052189	1.2824
INF2	0.82646	-0.27499	0.028475	1.5455
CNN2	0.82553	-0.27661	0.076888	1.1141
MAP2K1	0.82446	-0.27849	0.012801	1.8927
DDX21	0.82344	-0.28027	0.015815	1.8009
FLYWCH2	0.82195	-0.28288	0.01278	1.8935
ZWINT	0.82124	-0.28413	0.073952	1.131
PALLD	0.81538	-0.29445	0.094806	1.0232
PSMA2	0.81533	-0.29454	0.026611	1.5749
RPL37	0.81226	-0.29999	0.09221	1.0352
NUB1	0.81211	-0.30025	0.099553	1.0019
POP4	0.80882	-0.30611	0.035161	1.4539
RAE1	0.80367	-0.31532	0.026977	1.569
VIM	0.80346	-0.31571	0.0035554	2.4491
ARF4	0.80239	-0.31763	0.039322	1.4054
RELA	0.80214	-0.31807	0.0087819	2.0564
PIN4	0.80174	-0.31878	0.055502	1.2557
LMNB1	0.79996	-0.322	0.05285	1.277
ATP6V1E1	0.79798	-0.32557	0.025204	1.5985
RAB3GAP2	0.79744	-0.32656	0.009023	2.0447
DHX16	0.79672	-0.32785	0.037123	1.4304
PRPF31	0.79081	-0.3386	0.003801	2.4201
TRIP6	0.79056	-0.33905	0.096296	1.0164
ZNF622	0.78992	-0.34022	0.046137	1.336
DNAJC7	0.78903	-0.34184	0.0035301	2.4522
LPP	0.7861	-0.34721	0.059569	1.225
NUSAP1	0.78593	-0.34754	0.016328	1.7871
HDAC2	0.78438	-0.35037	0.045035	1.3465
GORASP2	0.78216	-0.35446	0.014368	1.8426
NPLOC4	0.78179	-0.35514	0.033938	1.4693
RIPK1	0.78131	-0.35604	0.04843	1.3149
MAP2K2	0.78029	-0.35791	0.046766	1.3301
RABGAP1	0.77963	-0.35914	0.01133	1.9458
NUP153	0.77939	-0.35959	0.020848	1.6809
PRPS1	0.77933	-0.3597	0.040042	1.3975
ATL2	0.77778	-0.36257	0.058913	1.2298
GAS8	0.77197	-0.37339	0.024971	1.6026
LUC7L3	0.7704	-0.37632	0.011934	1.9232
DNAJA2	0.76981	-0.37742	0.0014243	2.8464
GPS1	0.76675	-0.38316	0.0026541	2.5761
ABCA1	0.76519	-0.38611	0.033653	1.473
PICALM	0.76473	-0.38697	0.070761	1.1502
WAPAL WAPL	0.76292	-0.39039	0.077184	1.1125
RBM39	0.76262	-0.39097	0.033485	1.4752
MAGEB2	0.75562	-0.40427	0.066843	1.1749
PRIM2	0.7556	-0.40431	0.023904	1.6215
IFIT3	0.75555	-0.4044	0.002435	2.6135
DKC1	0.75518	-0.40511	0.030668	1.5133
FBLIM1	0.75005	-0.41493	0.012927	1.8885
BUB1B	0.74971	-0.41559	0.047139	1.3266
CHERP	0.74394	-0.42673	0.031319	1.5042
LRIG2	0.74353	-0.42754	0.022469	1.6484
XAB2	0.74064	-0.43315	0.059865	1.2228
U2AF1 LOC102724594 U2AF1L5	0.73763	-0.43903	0.048137	1.3175
RFC3	0.73672	-0.4408	0.089884	1.0463
METTL2B	0.73496	-0.44427	0.031984	1.4951
SPATS2	0.73459	-0.445	0.0060992	2.2147
VRK1	0.73351	-0.44711	0.098601	1.0061
PRPF4	0.73341	-0.44732	0.06331	1.1985
KRT17	0.7323	-0.44949	0.0070682	2.1507
ADRM1	0.73018	-0.45368	0.020953	1.6788
SRP54	0.72693	-0.46011	0.0002893	3.5386
RTFDC1	0.72529	-0.46337	0.075252	1.1235
PHF16 JADE3	0.72228	-0.46937	0.053588	1.2709
CTR9	0.72032	-0.47329	0.054946	1.2601
PRPF4B	0.71607	-0.48184	0.0078916	2.1028
IFIT1	0.71473	-0.48454	0.012676	1.897
POLR1A	0.69914	-0.51634	0.063905	1.1945
RBM3	0.69405	-0.52688	0.072842	1.1376
KIAA0101 PCLAF	0.69391	-0.52717	0.07814	1.1071
HOOK3	0.68616	-0.54338	0.09104	1.0408
BRE BABAM2	0.67092	-0.57579	0.053752	1.2696
AEBP2	0.66915	-0.57959	0.027659	1.5582
PRPF6	0.65574	-0.60879	0.033988	1.4687
TUBGCP4	0.65375	-0.61319	0.062067	1.2071
NUP98	0.64921	-0.62324	0.027544	1.56
SF1	0.64137	-0.64078	0.073587	1.1332
IFIT2	0.6376	-0.64927	0.006989	2.1556
SEC16A	0.62696	-0.67356	0.015152	1.8195
ARIH1	0.62542	-0.67709	0.00094957	3.0225
PCYT2	0.59598	-0.74666	0.07518	1.1239
ESRP2	0.59034	-0.76037	0.066698	1.1759
GINS2	0.58819	-0.76565	0.036469	1.4381
MSTO1	0.58687	-0.76889	0.085248	1.0693
PCYT1A	0.58678	-0.7691	0.093441	1.0295
LIG1	0.5786	-0.78937	0.011819	1.9274
NOP10	0.56696	-0.81869	0.01882	1.7254
CWC22	0.56446	-0.82506	0.077452	1.111
GINS1	0.54649	-0.87173	0.096873	1.0138
RRP7A	0.5304	-0.91485	0.034481	1.4624
FAM65A RIPOR1	0.51022	-0.97081	0.053023	1.2755
C8orf59	0.50816	-0.97664	0.016465	1.7834
BRCC3	0.47339	-1.0789	0.023769	1.624
CDK9	0.46001	-1.1203	0.051395	1.2891
CDC27	0.36457	-1.4557	0.049716	1.3035
DCTD	0.35934	-1.4766	0.010352	1.985
RPGRIP1L	0.29251	-1.7735	0.038557	1.4139
SAFB2	0.28968	-1.7875	0.0045679	2.3403
