## Supplementary material for "Mitochondrial protein import clogging as a mechanism of disease": Data S3

### Sheet: Sheet1
	FC	log2(FC)	raw.pval	-log10(p value)
Mpz	1.6838	0.75176	0.0076254	2.1177
Prx	1.6062	0.68365	0.021894	1.6597
Nefl	1.5334	0.61677	0.020852	1.6808
Atp5h	1.4872	0.57259	0.0049447	2.3059
Plod1	1.4857	0.57115	0.0046118	2.3361
Suclg2	1.4586	0.54455	0.0033787	2.4712
Mrpl22	1.4513	0.53738	0.034167	1.4664
2010107E04Rik	1.4444	0.53046	0.01004	1.9983
Atp5a1 B	1.4418	0.52783	0.019213	1.7164
Atp5j	1.4262	0.51223	0.026577	1.5755
Dlat	1.3926	0.47776	0.026317	1.5798
Vdac1	1.3912	0.47633	0.017857	1.7482
S100b	1.3892	0.4743	0.0025369	2.5957
Ndufv3	1.3855	0.4704	0.0342	1.466
Atp5d	1.381	0.46566	0.042272	1.3739
Atp5e	1.3801	0.46473	0.020751	1.683
Pdhb	1.3778	0.46236	0.024774	1.606
Ndufb9	1.3694	0.45358	0.018581	1.7309
Mpc1	1.3692	0.45333	0.032348	1.4902
Sod2	1.3666	0.45062	0.019612	1.7075
Vdac2	1.3652	0.4491	0.026529	1.5763
Cpe	1.3635	0.44732	0.0030791	2.5116
Rbm3	1.3568	0.44023	0.039656	1.4017
Rplp0	1.3554	0.43871	0.00031836	3.4971
Pdha1	1.3532	0.43635	0.024589	1.6093
Atp5c1	1.3505	0.43349	0.038458	1.415
Mdh2	1.3482	0.43104	0.048361	1.3155
Atp5a1	1.3455	0.42809	0.046129	1.336
Cox6b1	1.3444	0.42691	0.03294	1.4823
Ogdh	1.3438	0.42632	0.021967	1.6582
1110058L19Rik; Sdhaf4	1.3406	0.42287	0.024658	1.608
Cox7a1	1.3406	0.42287	0.030321	1.5183
Sdha	1.3397	0.42194	0.020236	1.6939
Atp5b	1.3397	0.42194	0.044783	1.3489
Dld	1.335	0.41689	0.046211	1.3353
Maob	1.3337	0.41546	0.0069018	2.161
Mbp	1.3322	0.41377	0.027762	1.5565
Cox5b	1.3312	0.41277	0.036258	1.4406
Cox7c; Gm12338; LOC100048613; LOC102642884	1.3307	0.41218	0.034685	1.4599
Calb2	1.328	0.40923	0.0021603	2.6655
Vdac3	1.3204	0.40099	0.030427	1.5167
Sdr39u1	1.3178	0.39813	0.02362	1.6267
Pdhx	1.3177	0.39805	0.040998	1.3872
Mtch2	1.3167	0.39696	0.0066915	2.1745
Uqcrc1	1.3146	0.39461	0.04239	1.3727
Rpl23; LOC100044627; LOC100862455	1.3116	0.39133	0.0040498	2.3926
Idh3g	1.3102	0.38982	0.022331	1.6511
Rplp2	1.3065	0.38571	0.0076787	2.1147
Ndufs6	1.3058	0.38495	0.014726	1.8319
Pcp4l1	1.305	0.38403	0.0053075	2.2751
Nudt6	1.3049	0.38395	0.019738	1.7047
Timm9	1.3029	0.38168	0.0097545	2.0108
Fh1	1.3028	0.3816	0.049871	1.3021
Pdpr	1.2989	0.37724	0.011889	1.9249
Idh3a	1.296	0.37405	0.044905	1.3477
Nefm	1.2907	0.3681	0.0379	1.4214
Plbd2	1.2868	0.36374	0.018703	1.7281
Ndufaf5	1.2855	0.36231	0.0019636	2.707
Fahd2a	1.2855	0.36231	0.032099	1.4935
Ndufv1	1.2815	0.35788	0.035278	1.4525
Me3	1.2802	0.35638	0.017076	1.7676
Idh3b	1.2797	0.35579	0.048494	1.3143
Cyc1	1.2795	0.35554	0.040642	1.391
Gpt2	1.2738	0.34909	0.00013624	3.8657
Mcee	1.2727	0.34792	0.018911	1.7233
Pdp1	1.2668	0.34116	0.016304	1.7877
Sdhb	1.2656	0.3398	0.047294	1.3252
Timm10	1.2617	0.33538	0.026862	1.5709
Xpnpep2	1.2573	0.3303	0.026518	1.5765
Metap1d	1.2563	0.3292	0.021858	1.6604
Zyx	1.2556	0.32836	0.0098583	2.0062
Ddah1	1.2546	0.32719	0.042168	1.375
Lamtor2	1.2545	0.32712	0.040266	1.3951
Maoa	1.2507	0.32277	0.020574	1.6867
Ccdc50	1.2502	0.32219	0.039754	1.4006
